# N-Acetylglucosamine Facilitates Coordinated Myoblast Flow, Forming the Foundation for Efficient Myogenesis

**DOI:** 10.1101/2024.08.25.609576

**Authors:** Masahiko S. Satoh, Ann Rancourt, Guillaume St-Pierre, Elizabeth Bouchard, Maude Fillion, Kana Hagiwara, Kazuki Nakajima, Sachiko Sato

**Affiliations:** Laboratory of DNA Damage Responses and Bioimaging, Research Centre of CHU de Quebec, Faculty of Medicine, Laval University, 2705 Boulevard Laurier, Quebec, G1V 4G2, Canada; Glycobiology and Bioimaging Laboratory of Research Center for Infectious Diseases and Axe of Infectious and Immunological Diseases, Research Centre of CHU de Quebec, Faculty of Medicine, Laval University, 2705 Boulevard Laurier, Quebec, G1V 4G2, Canada; Glycoanalytical Chemistry Laboratory, Institute for Glyco-core Research (iGCORE), Gifu University, Japan

## Abstract

Skeletal muscle comprises 30-40% of a mammal’s body mass, maintaining its integrity through efficient muscle fiber regeneration, which involves myoblast differentiation into myotubes. Previously, we reported that N-acetylglucosamine (GlcNAc) promotes myogenesis in C2C12 cells, although the underlying mechanisms were unclear. UDP-GlcNAc, the activated form of GlcNAc, is critical for the biosynthesis of highly branched (N-acetyllactosamine-rich) N-linked oligosaccharides, which are recognized by galectin-3 (Gal-3), facilitating dynamic cell-cell and cell-matrix interactions. In this study, we used primary myoblasts from wild-type and Gal-3 null (Gal-3KO) mice, observing myotube formation through long-term live-cell imaging and single-cell tracking. We found that GlcNAc enhances myoblast fusion in a dose-dependent manner, and the addition of Gal-3 with GlcNAc leads to the formation of larger myotubes. Gal-3KO myoblasts exhibited a reduced capacity for myotube formation, a deficiency that was rectified by supplementing with GlcNAc and Gal-3. Our results highlight the critical role of Gal-3 interaction with oligosaccharides whose synthesis was promoted by GlcNAc in facilitating myotube formation. Single-cell tracking revealed that GlcNAc and Gal-3 increase myoblast motility, creating a faster-coordinated cell flow—a directed movement of myoblasts, along which myotubes form through cell fusion. Interestingly, myoblasts contributing to myotube formation were pre-positioned along the eventual shape of the myotubes before the establishment of the coordinated flow. These myoblasts moved along the flow, paused, and even moved against the flow, suggesting that both flow and initial positioning play roles in aligning myoblasts into the shape of a myotube. Overall, our findings demonstrate that GlcNAc, in conjunction with Gal-3, enhances myotube formation by fostering an environment conducive to myoblast positioning, establishing coordinated flow, and facilitating fusion. This suggests potential therapeutic applications of GlcNAc in muscle repair and muscle disorders.
