## Supplemental data 13 for "N-Acetylglucosamine Facilitates Coordinated Myoblast Flow, Forming the Foundation for Efficient Myogenesis"

### Sheet: Sheet1
Wild-Type +Gal-3+GlcNAc
Control	B-B	16	B-T	14	T-T	2
164(2)	E
127(2)	194(3)	E
133(2)	E
132(2)	134(3)	138(4)	141(5)	167(6)	188(7)	191(8)	196(11)	E
114(2)	162(3)	=	=	=	=	=	↑
84(2)	E
114(2)	↓
177(2)	191(4)	E
189(2)	E
143(2)	181(3)	197(4)	↓
193(2)	196(3)	=	200(8)	E
180(2)	E
158(2)	160(3)	E
138(2)	189(3)	196(4)	E
187(2)	E
181(2)	E
+Gal-3	B-B	47	B-T	42	T-T	33
160(2)	192(4)	=	195(10)	196(12)	199(13)	E
177(2)	↑		↑	↑
43(2)	133(3)	163(5)	187(6)	↑
114(2)	=	↑		↑
194(2)	=	=	=	↑
127(2)	157(3)	174(4)	↓
157(2)			175(6)	182(12)	197(13)	E
164(2)	↓			↑
165(2)	177(4)	178(5)	181(6)	↑
148(2)	151(4)	160(6)	165(7)	172(8)	175(10)	181(22)	183(24)	185(30)	188(34)	191(38)	199(40)	E
75(2)	↑	↑			↑	↑	↑	↑	↑	↑	↑
106(2)	=	↑			↑	↑	↑	↑	↑	↑	↑
159(2)	=	=	=	=	↑	↑	↑	↑	↑	↑	↑
123(2)	162(4)	166(6)	169(11)	176(12)	=	↑	↑	↑	↑	↑	↑
159(2)	↑	↑	↑				↑	↑	↑	↑	↑
163(2)	=	↑	↑				↑	↑	↑	↑	↑
153(2)	=	158(5)	↑				↑	↑	↑	↑	↑
145(2)	150(3)	↑					↑	↑	↑	↑	↑
182(2)	=	=	=	=	=	=	↑	↑	↑	↑	↑
145(2)	=	162(5)	175(6)	=	=	=	=	↑	↑	↑	↑
159(2)	160(3)	↑							↑	↑	↑
154(2)	180(4)	=	=	=	=	=	=	=	↑	↑	↑
155(2)	↑									↑	↑
99(2)	156(3)	181(4)	=	=	=	=	=	=	=	↑	↑
150(2)	=	=	=	=	=	=	=	=	=	=	↑
177(2)	178(3)	=	=	198(8)	E
116(2)	126(3)	154(4)	180(5)	↑
152(2)	154(3)	166(4)	178(5)	E
159(2)	160(3)	170(4)	E
144(2)	198(3)	E
160(2)	E
189(2)	191(3)	E
127(2)	138(3)	148(4)	164(8)	173(11)	175(13)	184(14)	199(19)	E
121(2)	130(3)	140(4)	↑	↑	↑		↑
132(2)	133(3)	=	=	↑	↑		↑
144(2)	=	=	=	=	↑		↑
129(2)	171(3)	179(4)	193(5)	=	=	=	↑
183(2)	184(3)	189(4)	191(5)	194(6)	E
180(2)	195(3)	199(5)	E
198(2)	=	↑
129(2)	163(3)	169(4)	E
132(2)	134(4)	137(5)	147(7)	158(9)	173(10)	183(13)	197(15)	E
129(2)	↑		↑	↑		↑	↑
130(2)	=	=	↑	↑		↑	↑
121(2)	=	=	=	↑		↑	↑
169(2)	174(3)	=	=	=	=	↑	↑
170(2)	=	=	=	=	=	=	↑
+GlcNAc	B-B	33	B-T	51	T-T	16
121(2)	149(4)	166(6)	=	182(14)	183(16)	187(22)	192(25)	195(30)	198(31)	199(51)	200(53)	E
139(2)	↑	↑		↑	↑	↑	↑	↑		↑	↑
166(2)	=	↑		↑	↑	↑	↑	↑		↑	↑
99(2)	105(3)	154(4)	166(8)	↑	↑	↑	↑	↑		↑	↑
159(2)	160(4)	=	↑		↑	↑	↑	↑		↑	↑
183(2)	=	=	=	=	↑	↑	↑	↑		↑	↑
158(2)	174(3)	175(4)	183(6)	=	=	↑	↑	↑		↑	↑
150(2)	164(3)	=	=	=	=	=	↑	↑		↑	↑
176(2)	183(3)	190(4)	193(5)	=	=	=	=	↑		↑	↑
146(2)	151(3)	157(4)	174(5)	175(6)	176(8)	191(9)	192(12)	193(20)	197(21)	↑	↑
161(2)	=	=	=	=	↑		↑	↑			↑
150(2)	164(3)	=	=	=	=	=	↑	↑			↑
154(2)	155(3)	157(4)	163(5)	171(6)	186(8)	=	=	↑			↑
115(2)	=	=	=	=	↑						↑
115(2)	=	=	=	=	=	=	=	=	=	=	↑
176(2)	=	191(5)	197(6)	200(7)	E
133(2)	174(3)	↑
179(2)	E
134(2)	186(3)	187(4)	E
156(2)	164(3)	E
174(2)	196(3)	E
171(2)	E
110(2)	123(3)	133(4)	153(5)	190(6)	191(7)	185(8)	E
82(2)	183(3)	E
190(2)	191(3)	E
92(2)	198(3)	E
173(2)	E
158(2)	166(3)	E
141(2)	E
110(2)	118(4)	159(5)	163(6)	178(7)	198(8)	199(9)	E
102(2)	↑
121(2)	134(3)	154(4)	199(5)	E
157(2)	169(3)	172(4)	179(5)	180(6)	195(7)	E
+Gal-3+GlcNAc	B-B	45	B-T	70	T-T	38
93(2)	99(3)	129(4)	140(5)	152(6)	163(9)	167(10)	171(17)	176(18)	181(19)	182(20)	192(22)	193(32)	197(41)	198(50)	199(51)	E
133(2)	159(3)	=	=	=	↑		↑				↑	↑	↑	↑
149(2)	150(3)	=	164(7)	=	=	=	↑				↑	↑	↑	↑
140(2)	146(3)	162(4)	↑								↑	↑	↑	↑
190(2)	=	=	=	=	=	=	=	=	=	=	↑	↑	↑	↑
102(2)	110(3)	113(4)	135(5)	144(7)	151(8)	154(9)	173(10)	=	=	=	=	↑	↑	↑
136(2)	=	=	=	↑									↑	↑
151(2)	=	=	=	=	=	↓							↑	↑
153(2)	170(3)	172(4)	173(5)	179(6)	188(7)	194(9)	=	=	=	=	=	=	↑	↑
151(2)	↑													↑
176(2)	179(3)	180(4)	192(6)	197(9)	=	=	=	=	=	=	=	=	=	↑
121(2)	=	=	↑	↑
189(2)	195(3)	=	=	↑
125(2)	163(3)	169(4)	172(5)	184(6)	188(7)	190(9)	192(25)	194(26)	195(42)	198(43)	E
122(2)	=	=	=	=	=	↑	↑		↑
113(2)	125(3)	↓					↑		↑
172(2)	=	174(5)	=	=	=	↓	↑		↑
115(2)	117(3)	118(5)	149(6)	174(7)	178(11)	179(16)	↑		↑
112(2)	=	↑			↑				↑
131(2)	132(3)	172(4)	=	=	↑				↑
92(2)	141(3)	165(4)	166(5)	176(6)	177(10)	183(12)	184(13)	191(16)	↑
160(2)	169(3)	171(4)	=	=	↑	↑		↑
179(2)	=	=	=	=	=	↑		↑
80(2)	186(3)	=	=	=	=	=	=	↑
130(2)	147(3)	186(4)	198(8)	E
152(2)	165(3)	166(4)	↑
131(2)	144(3)	172(6)	173(10)	178(14)	190(15)	193(23)	194(24)	195(25)	196(36)	197(41)	199(44)	E
148(2)	169(3)	↑	↑	↑		↑			↑	↑	↑
169(2)	170(3)	172(4)	↑	↑		↑			↑	↑	↑
127(2)	130(3)	157(4)	=	↑		↑			↑	↑	↑
159(2)	185(3)	190(6)	191(7)	192(8)	=	↑			↑	↑	↑
138(2)	183(3)	↑							↑	↑	↑
135(2)	174(3)	=	180(8)	182(10)	193(11)	=	=	=	↑	↑	↑
156(2)	169(4)	177(5)	↑	↑						↑	↑
147(2)	↑			↑						↑	↑
117(2)	=	=	=	=						↑	↑
32(2)	168(3)	183(4)	196(5)	=	=	=	=	=	=	↑	↑
81(2)	169(3)	=	=	=	=	=	=	=	=	=	↑
55(2)	=	164(5)	198(6)	E
71(2)	89(3)	↑
135(2)	155(3)	147(4)	E
105(2)	139(3)	↑
148(2)	164(4)	165(6)	E
94(2)	↑	↑
25(2)	=	↑
